# The DNA replication protein Orc1 from the yeast *Torulaspora delbrueckii* is required for heterochromatin formation but not as a silencer-binding protein

**DOI:** 10.1101/2022.05.06.490984

**Authors:** Haniam Maria, Laura N. Rusche

**Author notes:** Corresponding Author: Address: 109 Cooke Hall, Buffalo, NY, 14260.

## Abstract

To understand the process by which new protein functions emerge, we examined how the yeast heterochromatin protein Sir3 arose through gene duplication from the conserved DNA replication protein Orc1. Orc1 is a subunit of the origin recognition complex (ORC), which marks origins of DNA replication. In *Saccharomyces cerevisiae*, Orc1 also promotes heterochromatin assembly by recruiting the structural proteins Sir1-4 to silencer DNA. In contrast, the paralog of Orc1, Sir3, is a nucleosome-binding protein that spreads across heterochromatic loci in conjunction with other Sir proteins. We previously found that a non-duplicated Orc1 from the yeast *Kluyveromyces lactis* behaved like ScSir3 but did not have a silencer-binding function like ScOrc1. Moreover, *K. lactis* lacks Sir1, the protein that interacts directly with ScOrc1. Here, we searched for the presumed intermediate state in which non-duplicated Orc1 possesses both the silencer-binding and spreading functions. In the non-duplicated species *Torulaspora delbrueckii*, which has an ortholog of Sir1 (TdKos3), we found that TdOrc1 spreads across heterochromatic loci independently of ORC, as ScSir3 and KlOrc1 do. This spreading is dependent on the nucleosome binding BAH domain of Orc1 and on Sir2 and Kos3. However, TdOrc1 does not have a silencer-binding function: *T. delbrueckii* silencers do not require ORC binding sites to function, and Orc1 and Kos3 do not appear to interact. Instead, Orc1 and Kos3 both spread across heterochromatic loci with other Sir proteins. Thus, Orc1 and Sir1/Kos3 originally had different roles in heterochromatin formation than they do now in *S. cerevisiae*.
