## Supplementary material for "The DNA replication protein Orc1 from the yeast *Torulaspora delbrueckii* is required for heterochromatin formation but not as a silencer-binding protein": Reagent Table

### Sheet: Sheet1
Data type	Experimental species	Symbol/name used in publication	Source – public	Source – published	Source – unpublished	Identifiers	New reagent	Comments
Data type (mandatory) Duplicate rows as needed. Order is flexible, but row titles must be preserved.	Experimental species (mandatory, "NA" okay)	Symbol/name used in publication (mandatory)	Source – public [stock center; company, data repository] (one of D,E,F mandatory)	Source -- published [PMID or 'this paper'] (one of D,E,F mandatory)	Source – unpublished [description, incl. lab of origin] (one of D,E,F mandatory)	Identifiers [format as ID_source:identifier] Separate multiple entries with semi-colon, space	New reagent (mandatory for new entities) Description, progenitor(s)	Comments (optional) Genotypes, purpose of reagent, additional information
gene (source not applicable)	Torulaspora delbrueckii	ORC1 (TDEL0D00910)	NA	NA	NA
	Torulaspora delbrueckii	KOS3 (TDEL0E00350)	NA	NA	NA
	Torulaspora delbrueckii	HMR1 (TDEL0G00190 & TDEL0G00200)	NA	NA	NA
	Torulaspora delbrueckii	HMR2 (TDEL0E00330 & TDEL0E00340)	NA	NA	NA
	Torulaspora delbrueckii	HML (TDEL0C07000 & TDEL0C07010)	NA	NA	NA
	Torulaspora delbrueckii	ABF1 (TDEL0A02360)	NA	NA	NA
	Torulaspora delbrueckii	REB1 (TDEL0D03690)	NA	NA	NA
	Torulaspora delbrueckii	UME6 (TDEL0F05400)	NA	NA	NA
	Torulaspora delbrueckii	SUM1 (TDEL0E02930)	NA	NA	NA
strain, strain_background	Saccharomyces cerevisiae	JRY4013			Jasper Rine, Univ California Berkeley			W303-1a MATα can1-100 his3-11 leu2-3,112 lys2Δ trp1-1 ura3-1
	Torulaspora delbrueckii	JRY10156		PMID: 25823445				MATα ura3Δ0 trp3(G466A)-1
	Torulaspora delbrueckii	JRY10157		PMID: 25823445				JRY10156 kos3∆::KanMX
	Torulaspora delbrueckii	JRY10158		PMID: 25823445				JRY10156 sir2∆::NatMX
	Torulaspora delbrueckii	JRY10207		PMID: 25823445				JRY10156 RAP1::V5-NatMX
	Torulaspora delbrueckii	LRY3142		PMID: 34132803				JRY10156 ORC2::V5-HpHMX
	Torulaspora delbrueckii	LRY3172/3173		this paper			cassette from pLR1330 used in JRY10156	JRY10156 V5-SUM1::NatMX
	Torulaspora delbrueckii	LRY3203/3204		PMID: 34132803			cassette from pLR1289 used in JRY10156	JRY10156 ORC1::3xMyc-HphMX
	Torulaspora delbrueckii	LRY3205		this paper			cassette from pLR1289 used in JRY10157	JRY10156 ORC1::3xMyc-HphMX kos3∆::KanMX
	Torulaspora delbrueckii	LRY3206		this paper			cassette from pLR1289 used in JRY10158	JRY10156 ORC1::3xMyc-HphMX sir2Δ::NatMX
	Torulaspora delbrueckii	LRY3208/3209		this paper			HiFi deletion cassette (Table S2) in LRY3203	JRY10156 ORC1::3xMyc-HphMX hmr2∆::loxP
	Torulaspora delbrueckii	LRY3210		this paper			cassette from pLR1291 used in JRY10156	JRY10156 KOS3::V5-NatMX
	Torulaspora delbrueckii	LRY3211		PMID: 34132803			cassette from pLR1289 used in LRY3210	JRY10156 KOS3::V5-NatMX ORC1::3xMyc-HphMX
	Torulaspora delbrueckii	LRY3212		this paper			cassette from pLR1332 used in LRY3210	JRY10156 KOS3::V5-NatMX orc1-bah∆::3xMyc-HphMX
	Torulaspora delbrueckii	LRY3215/3216		this paper			cassette from pLR1293 used in LRY3210	JRY10156 KOS3::V5-NatMX orc1-P179A::3xMyc-HphMX
	Torulaspora delbrueckii	LRY3334/3335		this paper			HiFi deletion cassette (Table S2) in LRY3208	JRY10156 ORC1::3xMyc-HphMX hmr2∆::loxP arsvii22∆::loxP
	Torulaspora delbrueckii	LRY3336/3337		this paper			cassette from pLR1302 used in LRY3208	JRY10156 ORC1::3xMyc-HphMX hmr2∆::loxP ABF1::V5-HphMX
	Torulaspora delbrueckii	LRY3338/3339		this paper			cassette from pLR1303 used in LRY3208	JRY10156 ORC1::3xMyc-HphMX hmr2∆::loxP REB1::V5-HphMX
	Torulaspora delbrueckii	LRY3340/3341		this paper			cassette from pLR1304 used in LRY3208	JRY10156 ORC1::3xMyc-HphMX hmr2∆::loxP UME6::V5-HphMX
	Torulaspora delbrueckii	LRY3406/3407		this paper			cassette from pLR1358 used in LRY3208 with pLR1348 CRISPR plasmid	JRY10156 ORC1::3xMyc-HphMX hmr2∆::loxP HMR1-rap1bs∆
genetic reagent (in whole organism)	Torulaspora delbrueckii	ORC1-Myc-HphMX		PMID: 34132803			pLR1289 used to create strains
	Torulaspora delbrueckii	orc1-P179A-Myc-HphMX		this paper			pLR1293 used to create strains
	Torulaspora delbrueckii	orc1-bahΔ-Myc-HphMX		this paper			pLR1332 used to create strains
	Torulaspora delbrueckii	KOS3-V5-NatMX		this paper			pLR1291 used to create strains
	Torulaspora delbrueckii	HMR1 Rap1 binding sites deleted		this paper			pLR1348 and pLR1358 used
	Torulaspora delbrueckii	hmr2Δ::LoxP		this paper			deletion cassette created by HiFi assembly (Table S2)
	Torulaspora delbrueckii	arsVII22Δ::LoxP		this paper			deletion cassette created by HiFi assembly (Table S2)
	Torulaspora delbrueckii	ABF1-V5-HphMX		this paper			pLR1302 used to create strains
	Torulaspora delbrueckii	REB1-V5-HphMX		this paper			pLR1303 used to create strains
	Torulaspora delbrueckii	UME6-V5-HphMX		this paper			pLR1304 used to create strains
	Torulaspora delbrueckii	V5-SUM1-NatMX		this paper			pLR1330 used to create strains
	Torulaspora delbrueckii	kos3∆::KanMX		PMID: 25823445
	Torulaspora delbrueckii	sir2∆::NatMX		PMID: 25823445
	Torulaspora delbrueckii	RAP1::V5-NatMX		PMID: 25823445
	Torulaspora delbrueckii	ORC2::V5-HpHMX		PMID: 34132803
antibody	NA	anti-Myc	Millipore 06-549
	NA	anti-V5	Millipore AB3792
	NA	anti-PGK	Abcam ab113687
recombinant DNA reagent	NA	p3FLAG-KanMX		PMID: 11238944				Flag tag with KanMX selectable marker
	NA	pCUG6		PMID: 17887999				KanMX flanked by LoxP sites
	NA	pFA6a-6xGLY-V5-HphMX4		PMID: 19243080				V5 tag with HphMX4 selectable marker
	Torulaspora delbrueckii	pLR1186 TdORC1::V5-NatMX			Jasper Rine, Univ California Berkeley			TdORC1::V5-NatMX
	Torulaspora delbrueckii	pRS41H-TdCEN3-a1Δ::KlURA3		PMID: 25823445				HMR2 a1Δ::KlURA3
	NA	pRS41K-TdCEN3		PMID: 25823445				T. delbrueckii shuttle vector with KanMX
	NA	pRS414		PMID: 2659436				S. cerevisiae shuttle vector
	NA	pWZV87		PMID: 10407276				9xMyc tag with KlTRP1 selectable marker
	NA	pXIPHOS-panARS		PMID: 29788479				Cas9, sgRNA scaffold, and yeast panARS
	NA	pZCRE		PMID: 17887999				Cre Recombinase
	Torulaspora delbrueckii	pLR1289		this paper			construction outlined in Table S1	ORC1-Myc-HphMX
	Torulaspora delbrueckii	pLR1291		this paper			construction outlined in Table S1	KOS3-V5-NatMX
	Torulaspora delbrueckii	pLR1293		this paper			construction outlined in Table S1	orc1-P179A-Myc-HphMX
	Torulaspora delbrueckii	pLR1302		this paper			construction outlined in Table S1	ABF1-V5-HphMX
	Torulaspora delbrueckii	pLR1303		this paper			construction outlined in Table S1	REB1-V5-HphMX
	Torulaspora delbrueckii	pLR1304		this paper			construction outlined in Table S1	UME6-V5-HphMX
	Torulaspora delbrueckii	pLR1330		this paper			construction outlined in Table S1	V5-SUM1-NatMX
	Torulaspora delbrueckii	pLR1332		this paper			construction outlined in Table S1	orc1-bahΔ-Myc-HphMX
	Torulaspora delbrueckii	pLR1348		this paper			construction outlined in Table S1	Cas9 + sgRNA targeting HMR1 near Rap1bs
	Torulaspora delbrueckii	pLR1358		this paper			gene synthesis product, Table S1	HMR1 silencer with Rap1 binding sites deleted
	Torulaspora delbrueckii	pLR1377		this paper			construction outlined in Table S3	HMR2 with a1Δ::KlURA3; HMR2 silencer
	Torulaspora delbrueckii	pLR1382		this paper			construction outlined in Table S3	HMR2 with a1Δ::KlURA3; HMR2 silencer lacking ORC binding site (arsV75Δ)
	Torulaspora delbrueckii	pLR1384		this paper			construction outlined in Table S3	HMR2 with a1Δ::KlURA3; HMR1 silencer
	Torulaspora delbrueckii	pLR1399		this paper			construction outlined in Table S3	HMR2 with a1Δ::KlURA3; HMR2 silencer lacking ORC and Abf1 binding sites
	Torulaspora delbrueckii	pLR1400		this paper			construction outlined in Table S3	HMR2 with a1Δ::KlURA3; HMR2 silencer lacking ORC binding site (arsV75Δ); plasmid origin deleted (ars209Δ)
	Torulaspora delbrueckii	pLR1401		this paper			construction outlined in Table S3	HMR2 with a1Δ::KlURA3; HMR2 silencer; plasmid origin deleted (ars209Δ)
sequence-based reagent	Torulaspora delbrueckii	ATS1 (TDEL0H03720) qPCR primer		this paper			oLR4785: GATGGGGTCTGTAAGACGC
	Torulaspora delbrueckii	ATS1 (TDEL0H03720) qPCR primer		this paper			oLR4786: CTGTAGCCATCTCAACGGTTC
	Torulaspora delbrueckii	TdARS-V931 qPCR primer		this paper			oLR4800: GGCGCGAACCAGAAAGTTG
	Torulaspora delbrueckii	TdARS-V931 qPCR primer		this paper			oLR4801: GCGTCAACTGTAACACTTGCAG
	Torulaspora delbrueckii	TdARS-VII22 qPCR primer		this paper			oLR5367: CGAACCTTTCAGCGGGAC
	Torulaspora delbrueckii	TdARS-VII22 qPCR primer		this paper			oLR5368: GGAAACTTGGAAGGTATCGC
	Torulaspora delbrueckii	HMR1 qPCR primer set 1		this paper			oLR5442: CAGCTCAAAGTCACCTGAC
	Torulaspora delbrueckii	HMR1 qPCR primer set 1		this paper			oLR5443: CAGCAGTGTACTGTGCTTC
	Torulaspora delbrueckii	HMR1 qPCR primer set 2		this paper			oLR4826: GGGAACAATCCAAGTACTGAC
	Torulaspora delbrueckii	HMR1 qPCR primer set 2		this paper			oLR4827: CATAACCAACTAGACCACGAAACC
	Torulaspora delbrueckii	HMR1 qPCR primer set 3		this paper			oLR5402: CGTCCCCAGTTCGATCCTG
	Torulaspora delbrueckii	HMR1 qPCR primer set 3		this paper			oLR5403: GCCGCTGTGGTGTACTTGG
	Torulaspora delbrueckii	HMR1 qPCR primer set 4a		this paper			oLR5404: GAGTCCAGTTACACTGGTC
	Torulaspora delbrueckii	HMR1 qPCR primer set 4a		this paper			oLR5405: GTAGAAGGGCCAATGCAGC
	Torulaspora delbrueckii	HMR1 qPCR primer set 4b		this paper			oLR4859: CACTGGTCAAGTTATGAGGC
	Torulaspora delbrueckii	HMR1 qPCR primer set 4b		this paper			oLR5860: GTAGAAGGGCCAATGCAGC
	Torulaspora delbrueckii	HMR1 qPCR primer set 5		this paper			oLR5437: CTTTGACGCGCTACCCTTAG
	Torulaspora delbrueckii	HMR1 qPCR primer set 5		this paper			oLR5438: GTACACTCGGATACGCAAACCATC
	Torulaspora delbrueckii	HMR1 qPCR primer set 6		this paper			oLR5460: GACGCTCTCCACAACAAGCG
	Torulaspora delbrueckii	HMR1 qPCR primer set 6		this paper			oLR5458: CATTTCTCTTGGGAAGGCCG
	Torulaspora delbrueckii	HMR1 qPCR primer set 7		this paper			oLR5410: CTGTCAGATCCCTGCCTATATC
	Torulaspora delbrueckii	HMR1 qPCR primer set 7		this paper			oLR5411: CAGTTCAAGTAAGGGTGGTCC
	Torulaspora delbrueckii	HMR2 qPCR primer set 1		this paper			oLR5439: CGGTCACGCATCCAGTGAG
	Torulaspora delbrueckii	HMR2 qPCR primer set 1		this paper			oLR5440: CGAACCTAACCGAGATTACTCG
	Torulaspora delbrueckii	HMR2 qPCR primer set 2		this paper			oLR5369: GTCAGCTAATCGACGAGAC
	Torulaspora delbrueckii	HMR2 qPCR primer set 2		this paper			oLR5370: GACAACTTCGCCCAGATATGG
	Torulaspora delbrueckii	HML qPCR primer set 1		this paper			oLR5589: GATGTGTACGGAGAGTGG
	Torulaspora delbrueckii	HML qPCR primer set 1		this paper			oLR5590: CGTACACCACGAGATCTAC
	Torulaspora delbrueckii	HML qPCR primer set 2		this paper			oLR5587: GTCATACGACTAGCTGCAG
	Torulaspora delbrueckii	HML qPCR primer set 2		this paper			oLR5588: GCTCGTCAAGCTTCGCAC
	Torulaspora delbrueckii	CDA2 (TDEL0E05540) qPCR primer		this paper			oLR4656: GCTCTTCAAGGTCTATCCCG
	Torulaspora delbrueckii	CDA2 (TDEL0E05540) qPCR primer		this paper			oLR4657: CCTGCTTCGACAGTAGTCG
	Torulaspora delbrueckii	RDNA25-1 qPCR primer		this paper			oLR5432: CCAGCGGCCAAGATCAAG
	Torulaspora delbrueckii	RDNA25-1 qPCR primer		this paper			oLR5433: GACAGGAGCCGGGTAATG
	Torulaspora delbrueckii	SPO11 (TDEL0H03420) qPCR primer		this paper			oLR5420: CGAGTCCAATACCCTGATGGG
	Torulaspora delbrueckii	SPO11 (TDEL0H03420) qPCR primer		this paper			oLR5421: GGCCTTCTCGTAGATACCG
	Torulaspora delbrueckii	ScARS209 on plasmid qPCR primer		this paper			oLR5599: GCTCATCCACGAGAAAGC
	Torulaspora delbrueckii	ScARS209 on plasmid qPCR primer		this paper			oLR5600: GTGGTCTTCTACACAGAC
	Torulaspora delbrueckii	HMR2 adjacent on plasmids qPCR primer		this paper			oLR5593: GCAGTGTCTTTTCTCGGTTTAC
	Torulaspora delbrueckii	HMR2 adjacent on plasmids qPCR primer		this paper			oLR5594: GGAACAAAAGCTGGAGCTC
large-scale dataset	Torulaspora delbrueckii	ChIP-Seq dataset		this paper		NCBI GEO accession number: GSE182111
	Torulaspora delbrueckii	CBS1146 genome sequence		PMID: 22123960		GCA_000243375.1
software, algorithm	NA	Bowtie2/2.3.4.1		PMID: 19261174
	NA	Samtools/1.9		PMID: 19505943
	NA	MACS2/2.2.7.1		PMID: 18798982
	NA	bedGraphToBigWig		PMID: 20639541
	NA	Integrated genome viewer IGV		PMID: 21221095
	NA	MEME suite		PMID: 19458158
	NA	MAFFT v7.490		PMID: 23329690
	NA	IQTree		PMID: 27084950
	NA	PhyML v3.1		PMID: 19854763
	NA	Seaview v5.0.5		PMID: 19854763
other
